# Phenotypic, genomic, and transcriptomic heterogeneity in a pancreatic cancer cell line

**DOI:** 10.1101/2022.11.11.516211

**Authors:** Gengqiang Xie, Liting Zhang, Olalekan H Usman, Sampath Kumar, Chaity Modak, Dhenu Patel, Megan Kavanaugh, Xian Mallory, Yue Julia Wang, Jerome Irianto

## Abstract

**Objectives:** To evaluate the suitability of the MIA PaCa-2 cell line for studying pancreatic cancer intratumor heterogeneity, we aim to further characterize the nature of MIA PaCa-2 cells’ phenotypic, genomic, and transcriptomic heterogeneity.

**Methods:** MIA PaCa-2 single-cell clones were established through flow cytometry. For the phenotypic study, we quantified the cellular morphology, proliferation rate, migration potential, and drug sensitivity of the clones. The chromosome copy number and transcriptomic profiles were quantified using SNPa and RNA-seq, respectively.

**Results:** Four MIA PaCa-2 clones showed distinctive phenotypes, with differences in cellular morphology, proliferation rate, migration potential, and drug sensitivity. We also observed a degree of genomic variations between these clones in form of chromosome copy number alterations and single nucleotide variations, suggesting the genomic heterogeneity of the population, and the intrinsic genomic instability of MIA PaCa-2 cells. Lastly, transcriptomic analysis of the clones also revealed gene expression profile differences between the clones, including the uniquely regulated *ITGAV*, which dictates the morphology of MIA PaCa-2 clones.

**Conclusions:** MIA PaCa-2 is comprised of cells with distinctive phenotypes, heterogeneous genomes, and differential transcriptomic profiles, suggesting its suitability as a model to study the underlying mechanisms behind pancreatic cancer heterogeneity.
