## Supplemental Table 1 for "Phenotypic, genomic, and transcriptomic heterogeneity in a pancreatic cancer cell line"

### Sheet: Clone #1 vs #2,3,4
Clone #1 vs #2,3,4
Upregulated
Term	Adjusted P-value	Genes
Estrogen Response Late	0.0247433	SLC9A3R1;CA2;HSPA4L;MAPT;CKB;AREG;KLK10;CELSR2;MICB
Estrogen Response Early	0.0344216	SLC9A3R1;KAZN;ABAT;MAPT;AREG;KLK10;CELSR2;MICB
Epithelial Mesenchymal Transition	0.0344216	SFRP1;LRP1;MMP1;COL5A3;FZD8;ENO2;AREG;SCG2
Downregulated
Term	Adjusted P-value	Genes
TNF-alpha Signaling via NF-kB	2.44947e-07	KLF10;JAG1;BTG1;SMAD3;GCH1;CSF1;GADD45A;ATP2B1;FUT4;RHOB;EHD1;NFKBIA;CLCF1;HES1;BIRC3
UV Response Dn	0.000645592	SMAD3;SIPA1L1;CITED2;AKT3;COL5A2;KCNMA1;PPARG;ATP2B1;KALRN
Epithelial Mesenchymal Transition	0.00104878	SERPINE2;GADD45A;SGCB;COL5A2;FLNA;VEGFC;TGFBI;FERMT2;RHOB;TGM2
Glycolysis	0.0172874	ISG20;CHPF;CITED2;MPI;PYGL;TGFBI;PAM;SOD1
Apoptosis	0.0172874	ISG20;GCH1;GADD45A;F2R;RHOB;BIRC3;SOD1
Estrogen Response Early	0.0384877	KLF10;TIAM1;ENDOD1;HES1;DHCR7;SLC7A2;TGM2
p53 Pathway	0.0384877	VAMP8;BTG1;GADD45A;VDR;F2R;SLC7A11;ZFP36L1
Angiogenesis	0.0384877	JAG1;COL5A2;TNFRSF21
Cholesterol Homeostasis	0.0426179	JAG1;FABP5;PPARG;DHCR7

### Sheet: Clone #2 vs #1,3,4
Clone #2 vs #1,3,4
Upregulated
Term	Adjusted P-value	Genes
Epithelial Mesenchymal Transition	0.00075623	OXTR;TAGLN;TGFB1;LAMA2;TPM1;FGF2;TGFBR3;COL5A1;COL5A2;PTX3;MYL9;PDLIM4;MATN3
Hypoxia	0.0184346	SCARB1;TES;COL5A1;CAV1;DDIT4;NEDD4L;ACKR3;ADM;ETS1;PDK1
KRAS Signaling Up	0.0184346	SNAP25;SPON1;SATB1;ITGB2;IGF2;TNFRSF1B;TFPI;ETS1;HDAC9;BIRC3
Interferon Alpha Response	0.0384049	TRIM5;IRF1;TRAFD1;PARP12;IFIT2;OASL
Myogenesis	0.0384049	TAGLN;PTP4A3;TGFB1;KLF5;LAMA2;LSP1;TPD52L1;FGF2;CNN3
Downregulated
Term	Adjusted P-value	Genes
TNF-alpha Signaling via NF-kB	4.29612e-11	ABCA1;EGR1;SERPINE1;PLAUR;TAP1;CXCL1;CFLAR;CXCL3;AREG;SERPINB8;CXCL2;ETS2;VEGFA;RCAN1;TUBB2A;PLAU;KLF9;PMEPA1;IL6ST;IER3
IL-2/STAT5 Signaling	7.77313e-07	IFITM3;NRP1;PRNP;SPRY4;EMP1;CAPG;NDRG1;ETV4;DHRS3;SERPINB6;NT5E;CDCP1;RRAGD;BCL2;ITGA6
Epithelial Mesenchymal Transition	2.32993e-05	CXCL8;MMP1;SERPINE1;HTRA1;PLAUR;CAPG;CXCL1;ENO2;AREG;VEGFA;NT5E;SDC1;PMEPA1
Apoptosis	6.98609e-05	IFITM3;BNIP3L;KRT18;ANKH;SLC20A1;TAP1;EMP1;CFLAR;ENO2;CLU;IER3
Estrogen Response Early	0.000424273	KRT19;KRT18;PODXL;KRT8;BCL2;SFN;SLC1A4;IL6ST;AREG;CBFA2T3;DHRS3
IL-6/JAK/STAT3 Signaling	0.000841441	CD9;CXCL1;CXCL3;OSMR;IL6ST;IL13RA1;TNFRSF1A
Hypoxia	0.00145713	BNIP3L;MT2A;SERPINE1;RRAGD;BCL2;PLAUR;ENO2;NDRG1;IER3;VEGFA
Androgen Response	0.00150621	ALDH1A3;KRT19;ANKH;KRT8;PMEPA1;LIFR;NDRG1
KRAS Signaling Up	0.00468207	NRP1;ALDH1A3;ANKH;ADGRA2;PLAU;PLAUR;EMP1;ETV4;SDCCAG8
Hedgehog Signaling	0.00468207	NRP1;TLE1;ETS2;VEGFA

### Sheet: Clone #3 vs #1,2,4
Clone #3 vs #1,2,4
Upregulated
Term	Adjusted P-value	Genes
TNF-alpha Signaling via NF-kB	3.24618e-11	PPP1R15A;CEBPB;SERPINE1;TNFAIP2;IRS2;LITAF;SAT1;FUT4;NAMPT;IER5;IER3;MCL1;TGIF1;TSC22D1;GCH1;LAMB3;TIPARP;DUSP1;SPHK1;LIF;ZBTB10;CFLAR;PNRC1;FOSL2;RHOB;PER1;PTPRE;ID2;BHLHE40;PLPP3;SQSTM1
Hypoxia	1.25669e-08	ERO1A;PPP1R15A;SERPINE1;IRS2;GLRX;VLDLR;FOXO3;CSRP2;GCNT2;HMOX1;LARGE1;IER3;CA12;TIPARP;DUSP1;TPBG;AMPD3;KLHL24;PNRC1;FOSL2;SLC6A6;CCNG2;RRAGD;BHLHE40;BCL2;PLIN2;CHST2
IL-2/STAT5 Signaling	7.13629e-07	PRNP;NCOA3;LIF;AHR;DHRS3;IGF2R;RHOB;HIPK2;SPRED2;PLSCR1;GLIPR2;PTRH2;RRAGD;NCS1;MAPKAPK2;BHLHE40;BCL2;LRRC8C;MAP6;SH3BGRL2;ENPP1;PLIN2;SLC39A8;WLS
TGF-beta Signaling	1.71693e-06	ACVR1;TGIF1;PPP1R15A;PPM1A;RAB31;SMURF2;ID2;SERPINE1;LTBP2;SKIL;TGFBR1;HIPK2
UV Response Dn	2.64688e-06	FZD2;RBPMS;DUSP1;SERPINE1;NR1D2;SYNJ2;VLDLR;LTBP1;KALRN;ACVR2A;ATRN;SIPA1L1;AKT3;BHLHE40;KCNMA1;SNAI2;PPARG;FYN;PLPP3
Complement	2.41832e-05	DOCK4;CEBPB;C1S;DOCK9;SRC;SERPINE1;PRKCD;ANXA5;HPCAL4;PDP1;PLSCR1;PCLO;PIK3CA;CTSL;LCK;SPOCK2;LAMP2;S100A13;CD59;FYN;CDK5R1
p53 Pathway	7.39459e-05	PPP1R15A;H2AW;TSC22D1;VDR;SPHK1;OSGIN1;LIF;SLC7A11;FOXO3;SAT1;H1-2;PROCR;PTPRE;HMOX1;TRIB3;IER5;IER3;SLC19A2;CDK5R1;MXD4
Reactive Oxygen Species Pathway	0.000164201	PDLIM1;NQO1;PRNP;G6PD;MGST1;GLRX;TXN;PRDX6;FTL
Apical Junction	0.000621742	CD274;LAMB3;SRC;ITGA2;PARD6G;NRXN2;GNAI1;VCAN;NFASC;PPP2R2C;AKT3;ADAM23;MAP3K20;SIRPA;SPEG;MPZL1;FBN1;NECTIN1
Cholesterol Homeostasis	0.000725802	NIBAN1;SQLE;PLSCR1;ANXA5;SC5D;TRIB3;PPARG;GNAI1;PNRC1;FDFT1

### Sheet: Clone #4 vs #1,2,3
Clone #4 vs #1,2,3
Upregulated
Term	Adjusted P-value	Genes
Estrogen Response Late	0.000334244	KCNK5;SERPINA1;ACOX2;GJB3;ABCA3;SCNN1A;KRT13;ATP2B4;SFN;PLAAT3;LSR;PTGES
Cholesterol Homeostasis	0.000597629	ERRFI1;JAG1;TNFRSF12A;PLAUR;HMGCR;ANTXR2;TM7SF2
TNF-alpha Signaling via NF-kB	0.000597629	ABCA1;SOCS3;CXCL6;JUN;JAG1;BTG1;PLAU;PLAUR;F2RL1;SLC2A3;ATP2B1
Estrogen Response Early	0.0017528	KCNK5;CALB2;KRT18;ABCA3;SCNN1A;KRT13;FHL2;SFN;PLAAT3;PTGES
KRAS Signaling Up	0.0017528	NRP1;ANO1;ACE;TMEM158;PLAU;PLAUR;F2RL1;ANGPTL4;EPHB2;TSPAN1
Epithelial Mesenchymal Transition	0.00553784	CXCL6;JUN;TNFRSF12A;IGFBP2;PLAUR;GAS1;COL6A3;TGFBI;DKK1
p53 Pathway	0.00553784	JUN;H2AJ;STEAP3;BTG1;MAPKAPK3;TXNIP;SFN;DEF6;PHLDA3
Hypoxia	0.0192337	ERRFI1;JUN;HOXB9;BTG1;PLAUR;SLC2A3;ANGPTL4;TGFBI
Coagulation	0.0362536	CFD;F8;SERPINA1;CSRP1;ACOX2;PLAU
Angiogenesis	0.0432922	NRP1;CXCL6;JAG1
Downregulated
Term	Adjusted P-value	Genes
Epithelial Mesenchymal Transition	0.00400385	TGFBR3;SLC6A8;ITGB5;CALD1;ID2;FZD8;CD59;ITGAV;FSTL1;FGF2;SAT1;SCG2
mTORC1 Signaling	0.00833371	MLLT11;IDI1;GSK3B;EBP;SERP1;TFRC;EDEM1;INSIG1;GMPS;ME1;AK4
UV Response Dn	0.0327562	TGFBR3;DDAH1;NFIB;INSIG1;PTPN21;PRKCA;PDLIM5;MET
UV Response Up	0.0400206	PPP1R2;SLC6A8;EIF2S3;RFC4;TFRC;RAB27A;HSPA2;POLR2H
Hypoxia	0.0400206	PLAC8;CAVIN1;SIAH2;CCNG2;NEDD4L;ACKR3;PRKCA;AK4;KLHL24
Androgen Response	0.0400206	IDI1;INSIG1;PTPN21;ITGAV;PDLIM5;SAT1
